# Scaling, correlations, and artifacts in biological timeseries

**DOI:** 10.1101/2023.07.10.548439

**Authors:** Denis F. Faerberg, Victor Gurarie, Ilya Ruvinsky

## Abstract

Time is a key variable in biology. Conceptual and methodological advances focused recent studies of timing in biological systems on monitoring trait dynamics in singled individuals. Here we contribute to this effort by analyzing general properties of individual timeseries. We make four broad claims. First, we show that for traits that range from behavior in animals, to growth in plants, to division timing in cell lineages, faster timeseries tend to be comprised of consistently shorter sub-stages, not a few unusually fast sub-stages. We demonstrate that this property constitutes a particular type of scaling that can be readily detected by a straightforward comparison of absolute and relative variability within timeseries data for any trait. We show that correlations within timeseries are necessary and sufficient for the type of scaling we describe and infer that the ubiquitous occurrence of scaling results from natural correlations within the continuous processes that govern trait dynamics. Second, failing to observe scaling indicates a break in correlation and, we argue, a switch in the mechanisms underlying the rate of trait change. Third, we caution that analyses of individual timeseries are highly susceptible to batch effects, but contend that it is possible to detect signal despite the artifactual correlations introduced by batching. Finally, we show that the timing of biological process that scale is overdispersed compared to matched but uncorrelated comparisons; this is an advantage in variable environments. Our results advance understanding of common properties of biological timeseries and offer practical tools for their further study.
