## Supplementary material for "Scaling, correlations, and artifacts in biological timeseries": Table S1

### Sheet: Template
Template for calculating absolute (CVabs) and fractional (CVfract) variability.
For a specific implementation of this analysis see sheet "Fig 1E" in this supplemental table.
Individual	Step A	Step B	Step C	Step D	Step E		Total		Fraction A	Fraction B	Fraction C	Fraction D	Fraction E
1							0		#DIV/0!	#DIV/0!	#DIV/0!	#DIV/0!	#DIV/0!
2							0		#DIV/0!	#DIV/0!	#DIV/0!	#DIV/0!	#DIV/0!
3							0		#DIV/0!	#DIV/0!	#DIV/0!	#DIV/0!	#DIV/0!
4							0		#DIV/0!	#DIV/0!	#DIV/0!	#DIV/0!	#DIV/0!
5							0		#DIV/0!	#DIV/0!	#DIV/0!	#DIV/0!	#DIV/0!
Average	#DIV/0!	#DIV/0!	#DIV/0!	#DIV/0!	#DIV/0!			Average	#DIV/0!	#DIV/0!	#DIV/0!	#DIV/0!	#DIV/0!
CVabs	#DIV/0!	#DIV/0!	#DIV/0!	#DIV/0!	#DIV/0!			CVfract	#DIV/0!	#DIV/0!	#DIV/0!	#DIV/0!	#DIV/0!
CVabs-CVfract	Step A	Step B	Step C	Step D	Step E
	#DIV/0!	#DIV/0!	#DIV/0!	#DIV/0!	#DIV/0!

### Sheet: Fig 1E
Related to Figure 1E. Brood accumulation in C. elegans hermaphrodites (N=21). Collected by E. Z. Aprison.
	Day 1	Day 2	Day 3	Day 4	Day 5		Total		fractD1	fractD2	fractD3	fractD4	fractD5
	94	121	35	5	0		255		0.368627	0.47451	0.137255	0.0196078	0
	91	111	43	3	2		250		0.364	0.444	0.172	0.012	0.008
	79	117	57	7	0		260		0.303846	0.45	0.219231	0.0269231	0
	85	107	42	20	1		255		0.333333	0.419608	0.164706	0.0784314	0.00392157
	88	110	39	0	0		237		0.371308	0.464135	0.164557	0	0
	71	105	39	4	0		219		0.324201	0.479452	0.178082	0.0182648	0
	76	112	74	34	0		296		0.256757	0.378378	0.25	0.114865	0
	91	132	47	8	0		278		0.327338	0.47482	0.169065	0.028777	0
	88	135	45	2	0		270		0.325926	0.5	0.166667	0.00740741	0
	85	122	45	3	1		256		0.332031	0.476562	0.175781	0.0117188	0.00390625
	82	109	84	48	0		323		0.25387	0.337461	0.260062	0.148607	0
	87	99	47	44	0		277		0.314079	0.357401	0.169675	0.158845	0
	50	56	45	1	0		152		0.328947	0.368421	0.296053	0.00657895	0
	70	92	56	38	1		257		0.272374	0.357977	0.217899	0.14786	0.00389105
	77	87	55	62	2		283		0.272085	0.30742	0.194346	0.219081	0.00706714
	68	112	76	23	1		280		0.242857	0.4	0.271429	0.0821429	0.00357143
	69	79	64	24	0		236		0.292373	0.334746	0.271186	0.101695	0
	84	115	51	39	3		292		0.287671	0.393836	0.174658	0.133562	0.010274
	59	89	53	25	0		226		0.261062	0.393805	0.234513	0.110619	0
	78	137	27	1	0		243		0.320988	0.563786	0.111111	0.00411523	0
	76	106	40	18	2		242		0.31405	0.438017	0.165289	0.0743802	0.00826446
AVG	78.4762	107.286	50.6667	19.4762	0.619048				0.307987	0.41973	0.198265	0.0716896	0.00232837
CV	0.141589	0.178979	0.279702	0.951697	1.48722				0.123455	0.154601	0.248066	0.903771	1.4643
CVabs-CVfract	Day 1	Day 2	Day 3	Day 4	Day 5
	0.0181337	0.0243784	0.0316359	0.047925	0.0229245

### Sheet: Fig 3A-C
Related to Figures 3A-C, S4A&B. Names and genotypes of C. elegans strains used to infer timing of embryonic cell divisions.
Batch #	Strain name	Genotype
1	BV82	stIs37 [pie-1(promoter)::mCherry::H2B::pie-1 3'UTR + unc-119(+)] stIs10116 [his-72(promoter)::his-24::mCherry::let-858 3'UTR + unc-119(+)] qIs55 [hnd-1::GFP + unc-4(+)]
2	RW10348	stIs10116 [his-72::his-24::mCherry::let-858; unc-119(+)] stIs37 [pie-1::mCherry::H2B::pie-1; unc-119(+)] stIs10318 [pnhr-25::GFP; unc-119(+)]
3	RW10425	stIs10116 [his-72(promoter)::his-24::mCherry::let-858 3'UTR + unc-119(+)] stIs37 [pie-1(promoter)::mCherry::H2B::pie-1 3'UTR + unc-119(+)] stIs10389 [pha-4::TGF(3E3)::GFP::TY1::3xFLAG inserted into fosmid WRM0617dE06 as C-terminal protein fusion]
4	RW10434	stIs10116 [his-72(promoter)::his-24::mCherry::let-858 3'UTR + unc-119(+)] stIs37 [pie-1(promoter)::mCherry::H2B::pie-1 3'UTR + unc-119(+)] stIs10394 [cnd-1::TGF(3C3)::GFP::TY1::3xFLAG inserted into fosmid WRM0617dE06 as C-terminal protein fusion]
5	RW10714	stIs10116 [his-72(promoter)::his-24::mCherry::let-858 3'UTR + unc-119(+)] stIs37 [pie-1(promoter)::mCherry::H2B::pie-1 3'UTR + unc-119(+)] stIs10453 [elt-2::TGF(7E1)::GFP::TY1::3xFLAG inserted into fosmid RM0617dE06 as C-terminal protein fusion].
